# Chasing non-existent “microRNAs” in cancer

**DOI:** 10.1101/2024.12.05.626946

**Authors:** Ayla Orang, Nicholas I Warnock, Melodie Migault, B Kate Dredge, Andrew G Bert, Julie M Bracken, Philip A Gregory, Katherine A Pillman, Gregory J Goodall, Cameron P Bracken

## Abstract

MicroRNAs (miRNAs) are important regulators of gene expression whose dysregulation is widely linked to tumourigenesis, tumour progression and Epithelial-Mesenchymal Transition (EMT), a developmental process that promotes metastasis when inappropriately activated. However, controversy has emerged regarding how many functional miRNAs are encoded in the genome, and to what extent non-regulatory products of RNA degradation have been mis-identified as miRNAs. Central to miRNA function is their capacity to associate with an Argonaute (AGO) protein and form an RNA-Induced Silencing Complex (RISC), which mediates target mRNA suppression. We report that numerous “miRNAs” previously reported in EMT and cancer contexts, are not incorporated into RISC and are not capable of endogenously silencing target genes, despite the fact that hundreds of publications in the cancer field describe their roles. Apparent function can be driven through the expression of artificial miRNA mimics which is not necessarily reflective of any endogenous gene regulatory function. We present biochemical and bioinformatic criteria that can be used to distinguish functional miRNAs from mistakenly annotated RNA fragments.
