## Supplemental Table 3 for "Chasing non-existent “microRNAs” in cancer"

### Sheet: Categorisation
Supplementary Table 3. non-miRs, true miRs and marginal miRs
MiRNAs are divided into “True”, “False” and “Marginal” categories based upon the following criteria: “Non-miRs” display little to no AGO binding capacity (AGO-IP:Seq ratio <0.1, which equate to approximately the lowest 7th percentile of sequenced miRNAs). “Marginal miRNAs” show some characteristic which raises our suspicion, either of miRNA status or miRNA efficiency. To be classified as a “margi…

### Sheet: Supp Table 3
miRs (hg37)	In MirGeneDB?	HMLE (ave cpm)	mesHMLE (ave cpm)	HMLE AGO IP:seq	mesHMLE AGOIP:seq	HMLE 5'homo	mesHMLE 5'homo	H >25nt percent	MH >25nt percent	HMLE cyt (ave reads)	HMLE nuc (ave reads)	mesHMLE cyt (ave reads)	mesHMLE nuc (ave reads)	HMLE nuc:cyt RATIO	mesHMLE nuc:cyt RATIO
non-miRs
hsa-miR-561-5p	TRUE	3.35062	7.59625	0.0744871	0.0461657	0.95	0.810096	0	0	17	20	4	7	1.17647	1.75
hsa-miR-1246	FALSE	5.82694	9.08402	0	0	0.546336	0.656792	0	0	4	37	1	9	9.25	9
hsa-miR-1248	FALSE	164.804	35.4091	0.00482886	0.00247596	0.828445	0.829249	67.98	70.19	139	15249	48	2534	109.705	52.7917
hsa-miR-1257	FALSE	5.31665	2.66773	0	0.0328637	0.333333	0.466667	0	0	1	21	1	6	21	6
hsa-miR-1291	FALSE	39.3975	8.33871	0.0328619	0	0.485648	0.519213	57.28	89.04	8	226	8	187	28.25	23.375
hsa-miR-3607-3p	FALSE	847.129	172.348	0.000279921	0.00101738	0.0110277	0.00632196	72.48	64.54	1	849	1	511	849	511
hsa-miR-3609	FALSE	18.0728	4.14238	0	0	0.195652	0.293651	41.3	22.03	4	82	1	67	20.5	67
hsa-miR-3648	FALSE	57.1705	5.95621	0	0.0147194	0.165487	0.128884	39.1	19.28	4	125	2	7	31.25	3.5
hsa-miR-3651	FALSE	20.0321	5.01394	0	0	0.0261449	0	13.07	18.33	1	152	1	55	152	55
hsa-miR-3653	FALSE	30.1722	5.76579	0	0.0152055	0.034739	0	62.66	75.31	1	182	1	335	182	335
hsa-miR-3662	FALSE	12.5451	6.1114	0	0	0.798769	0.909866	3.09	1.04	1	258	1	140	258	140
hsa-miR-3676-3p	FALSE	39.3498	175.133	0.0465172	0.0105126	0.0303937	0.0288338	47.52	24.48	2244	275	1761	65	0.122549	0.0369108
hsa-miR-3687	FALSE	93.6763	7.92927	0.0136257	0.0110567	0.00881834	0.0431235	22.3	30.17	60	5831	15	318	97.1833	21.2
hsa-miR-3916	FALSE	5.53439	0.622598	0	0	0.221774	0.166667	62.79	33.33	1	31	1	46	31	46
hsa-miR-3917	FALSE	8.23196	1.31383	0	0.0667297	0.230952	0	3.23	10	1	5			5	#DIV/0!
hsa-miR-4449	FALSE	7.03113	1.39636	0	0.0627856	0.107994	0.111111	35.19	15	2	10			5	#DIV/0!
hsa-miR-4484	FALSE	16.8276	2.26335	0	0	0.259974	0.176282	30.3	21.43	9	1			0.111111	#DIV/0!
hsa-miR-4485	FALSE	124.362	8.97033	0.0148974	0.0293205	0.120341	0.239475	0.2	0	68	35	11	3	0.514706	0.272727
hsa-miR-4488	FALSE	0.136067	6.22506	#DIV/0!	0.0281673	1	1	0	0					#DIV/0!	#DIV/0!
hsa-miR-4517	FALSE	250.178	79.8286	0.00091846	0.00109825	0.778494	0.729821	94.38	96.43	1	95	1	25	95	25
hsa-miR-4521	FALSE	310.547	1784.91	0.0369291	0.00397383	0.648807	0.827791	37.49	54.14	4999	1030	6807	557	0.206041	0.0818275
hsa-miR-4791	FALSE	6.39849	2.97006	0	0	0.546154	0.689394	0	0	1	29	1	7	29	7
hsa-miR-573	FALSE	13.3886	14.6555	0	0	0.56484	0.613194	13.33	3.32	2	173	1	49	86.5	49
hsa-miR-639	FALSE	7.52786	1.25506	0	0	0.0555556	0	3.57	0	7	10	1	7	1.42857	7
hsa-miR-663a	FALSE	34.7404	3.61964	0	0	0.0119617	0	30.26	18.52	163	5225	93	1010	32.0552	10.8602
hsa-miR-663b	FALSE	15.2323	1.70513	0	0.0514163	0.0306383	0.0952381	32.77	22.73	1	207	1	20	207	20
hsa-miR-665	FALSE	17.2499	16.8068	0.00600702	0.0104329	0.995968	0.981225	0	0.41			10	1	#DIV/0!	0.1
miRs (hg37)	In MirGeneDB?	HMLE (ave cpm)	mesHMLE (ave cpm)	HMLE AGO IP:seq	mesHMLE AGOIP:seq	HMLE 5'homo	mesHMLE 5'homo	H >25nt percent	MH >25nt percent	HMLE cyt (ave reads)	HMLE nuc (ave reads)	mesHMLE cyt (ave reads)	mesHMLE nuc (ave reads)	HMLE nuc:cyt RATIO	mesHMLE nuc:cyt RATIO
MARGINAL miRNAs
hsa-miR-299-3p	TRUE	17.3451	60.7162	0.0861834	0.0322367	0.92562	0.433721	0	0	11	6	75	40	0.545455	0.533333
hsa-miR-377-3p	TRUE	10.0281	7.2792	0.0851281	0.0602205	0.614286	0.577559	1.35	1.79	5	11	20	17	2.2	0.85
hsa-miR-190a	TRUE	181.783	257.911	0.0850901	0.0669781	0.979564	0.973325	0.07	0.88	898	2449	1355	2407	2.72717	1.77638
hsa-miR-450b-5p	TRUE	481.683	484.302	0.105836	0.144432	0.955945	0.959511	0.05	0.09	197	759	268	252	3.85279	0.940299
hsa-miR-199b-5p	TRUE	214.301	60.1836	0.119585	0.170438	0.934705	0.948661	0	0	114	100	92	99	0.877193	1.07609
hsa-miR-499a-5p	TRUE	17.0659	13.6843	0.160583	0.192202	0.945474	0.98219	1.54	0	11	16	6	1	1.45455	0.166667
hsa-miR-934	TRUE	232.369	0.207533	0.0699769	5.87341	0.952823	1	0.22	0	4063	2628	25	24	0.646813	0.96
hsa-miR-3136-5p	TRUE	3.58192	7.03874	0.0827634	0.0747334	0.972222	0.901901	0	0	32	34	19	22	1.0625	1.15789
hsa-miR-556-3p	TRUE	4.73506	6.91674	0.148974	0.114077	0.9375	1	0	0	5	5			1	#DIV/0!
hsa-miR-500b	TRUE	53.2691	54.0964	0.936042	0.927808	0.027025	0.00922078	20.19	20.78	324	286	221	96	0.882716	0.434389
hsa-miR-2355-3p	TRUE	129.156	117.563	0.538084	0.52523	0.0545857	0.0753129	0	0.13	219	215	89	81	0.981735	0.910112
hsa-miR-34b-5p	TRUE	84.3598	22.183	0.235735	0.418837	0.0835	0.063937	0.77	0.35	158	226	6	16	1.43038	2.66667
hsa-miR-935	TRUE	5.98694	5.84189	#DIV/0!	0.762475	0.113636	0.238384	0	0	37	27	14	4	0.72973	0.285714
hsa-miR-296-3p	TRUE	41.8703	54.1346	1.8706	0.538261	0.155412	0.121769	0.93	0.44	1548	101	36	5	0.0652455	0.138889
hsa-miR-337-3p	TRUE	59.0257	113.509	0.403049	0.445015	0.233592	0.181143	0	0					#DIV/0!	#DIV/0!
hsa-miR-449b-5p	TRUE	4.3779	6.40147	0.265857	0.12326	1	0.984848	48.48	53.01	27	12	29	11	0.444444	0.37931
hsa-miR-181d	TRUE	273.375	304.133	0.779969	0.829439	0.956448	0.953098	61.69	50.24	327	334	61	12	1.02141	0.196721
hsa-miR-548ar-3p	FALSE	5.8338	5.16271	0.179796	0.0339634	0.798851	0.919048	0	0			7	1	#DIV/0!	0.142857
hsa-miR-3117-3p	FALSE	17.0117	8.83365	0.0988766	0.16872	0.652825	0.713333	0.79	0.9	26	59	37	37	2.26923	1
hsa-miR-3913-5p	FALSE	9.39531	5.42442	0.0662107	0.177786	0.276068	0.256039	2.82	0	23	36	26	15	1.56522	0.576923
hsa-miR-3115	FALSE	5.38477	4.28149	0.169289	0.163815	0.921053	1	0	0	9	22			2.44444	#DIV/0!
hsa-miR-4671-3p	FALSE	6.35079	0.415066	0.124145	0	0.575269	0.75	0	0	5	5			1	#DIV/0!
hsa-miR-5100	FALSE	4.59899	36.181	0.159499	0.00969254	0.03125	0.00529101	0	0	148	7	14	1	0.0472973	0.0714286
hsa-miR-4421	FALSE	0.272134	7.28759	#DIV/0!	0.192484	1	0.556902	0	1.12					#DIV/0!	#DIV/0!
hsa-miR-4454	FALSE	8.60953	4.55744	0.479294	0.038474	0.0217391	0	0	0	49	25	6	1	0.510204	0.166667
hsa-miR-548f	FALSE	8.55163	1.89636	0.368502	0.735232	0.047619	0.103175	1.52	4.55	10	2			0.2	#DIV/0!
hsa-miR-1293	FALSE	26.0256	3.41854	3.70758	1.07465	0.0653668	0.0750916	5.45	2.04	619	489	18	9	0.789984	0.5
hsa-miR-4519	FALSE	6.51414	0.41185	0.510397	0	0.106863	0	0	0					#DIV/0!	#DIV/0!
hsa-miR-3128	FALSE	6.9359	5.70196	0.33228	1.42102	0.114672	0.255882	0	0	2	6			3	#DIV/0!
hsa-miR-3684	FALSE	6.58895	5.77141	0.249949	0.136716	0.188013	0.261616	0	0	14	10	7	6	0.714286	0.857143
hsa-miR-643	FALSE	4.08535	6.03874	0	0.232291	0.121795	0.0800439	0	1.35	32	38	8	6	1.1875	0.75
hsa-miR-3691-5p	FALSE	3.71113	5.00189	5.76887	1.83702	0.0652174	0.125181	17.24	17.39	13	12	21	11	0.923077	0.52381
miRs (hg37)	In MirGeneDB?	HMLE (ave cpm)	mesHMLE (ave cpm)	HMLE AGO IP:seq	mesHMLE AGOIP:seq	HMLE 5'homo	mesHMLE 5'homo	H >25nt percent	MH >25nt percent	HMLE cyt (ave reads)	HMLE nuc (ave reads)	mesHMLE cyt (ave reads)	mesHMLE nuc (ave reads)	HMLE nuc:cyt RATIO	mesHMLE nuc:cyt RATIO
True miRs
hsa-miR-887	TRUE	2.31314	21.0375	#DIV/0!	1.01227	0.882353	0.92291	35.29	36.02			202	111	#DIV/0!	0.549505
hsa-miR-362-5p	TRUE	575.174	490.565	1.34041	1.59769	0.97318	0.97739	26.35	24.68	352	331			0.940341	#DIV/0!
hsa-miR-449c-5p	TRUE	3.6159	7.65354	0.24829	0.526931	0.190058	0.329412	21.43	22.12	15	15	50	41	1	0.82
hsa-miR-20b-5p	TRUE	11.1709	5.44737	2.14619	3.83274	0.742647	0.710458	6.98	20	83	128	1217	888	1.54217	0.729663
hsa-miR-454-3p	TRUE	1656.3	1655.58	0.641532	0.641651	0.920336	0.916407	19.69	16.98	2751	7790	8	4	2.8317	0.5
hsa-miR-138-5p	TRUE	719.366	813.953	0.521217	0.774249	0.962946	0.961678	16.81	16.58	7073	7643			1.08059	#DIV/0!
hsa-miR-671-5p	TRUE	578.389	328.874	0.905885	0.409965	0.978392	0.979527	15.52	16.5	17112	7789	28437	29269	0.455178	1.02926
hsa-miR-181b-5p	TRUE	7126.41	7530.2	0.719079	0.722915	0.928506	0.92628	18.87	15.2	13755	13749	62	46	0.999564	0.741935
hsa-miR-182-5p	TRUE	8654.17	2219.42	1.36012	1.25791	0.949059	0.954175	21.71	15.08	11941	17049	15	11	1.42777	0.733333
hsa-miR-3619-5p	TRUE	7.04468	13.2385	0.671902	0.45695	0.958333	0.969648	9.09	15	5	8	2535	4952	1.6	1.95345
hsa-miR-222-3p	TRUE	32182.4	30177.9	0.310612	0.391848	0.928644	0.930596	18.3	14.61	101524	81628	5	1	0.804027	0.2
hsa-miR-155-5p	TRUE	1222.42	4108.36	1.57901	0.868037	0.966807	0.963703	13.46	12.19	1306	2015	16	3	1.54288	0.1875
hsa-miR-301a-3p	TRUE	631.784	273.364	0.245156	0.594076	0.956727	0.960493	12.49	12.09	1812	2823	194	141	1.55795	0.726804
hsa-miR-1301	TRUE	174.485	142.31	2.85348	2.15115	0.854246	0.828948	7.23	6.58	1085	488			0.44977	#DIV/0!
hsa-miR-181a-5p	TRUE	9260.94	9557.88	0.496324	0.709451	0.935667	0.941649	8.43	6.45	42729	27915	1851	1128	0.653303	0.6094
hsa-miR-218-5p	TRUE	3526.33	5515.81	0.406033	0.380974	0.978264	0.97519	2.98	6.11	3441	5032	32	32	1.46237	1
hsa-miR-3174	TRUE	5.73171	3.58601	1.6547	0.90222	0.98	0.944444	4.55	5.88	18	31	17	8	1.72222	0.470588
hsa-miR-330-3p	TRUE	391.384	215.976	1.66847	1.36962	0.441101	0.553863	4.08	4.5	185	152	14651	10650	0.821622	0.726913
hsa-miR-877-5p	TRUE	55.7145	62.584	25.6428	6.80848	0.870689	0.789969	3.2	4.18	271	127	27	57	0.468635	2.11111
hsa-miR-3187-3p	TRUE	20.4708	26.7873	1.2763	1.06991	0.982456	0.977678	1.89	4.06	160	93	315	267	0.58125	0.847619
hsa-miR-425-5p	TRUE	3601.36	3534.63	0.609157	0.715346	0.864274	0.840077	4.2	3.9	16465	18650	1540	1941	1.13271	1.26039
hsa-miR-451a	TRUE	0.92184	5.85372	139.564	0.0299541	0.875	0.935185	42.86	3.33			83	15	#DIV/0!	0.180723
hsa-miR-30a-5p	TRUE	23412.3	27101.9	0.514713	0.515821	0.866584	0.881497	4.97	3.17	92303	86025	6	5	0.931985	0.833333
hsa-miR-766-3p	TRUE	6.99029	6.37977	1.29447	0.549684	0.835338	0.765147	0	2.63	30	18	1557	1763	0.6	1.13231
hsa-miR-181c-5p	TRUE	184.708	156.49	0.141789	0.388613	0.970616	0.968105	1.36	2.58	139	152	200	77	1.09353	0.385
hsa-miR-30d-5p	TRUE	19954.3	17138.4	0.926711	0.700926	0.917163	0.929383	4.99	2.56	46279	49344	18	7	1.06623	0.388889
hsa-miR-106a-5p	TRUE	297.572	202.839	1.16393	1.5467	0.340109	0.352731	2.12	2.55	257	398	201752	198003	1.54864	0.981418
hsa-miR-7-5p	TRUE	8155.75	12001.3	0.53577	0.392381	0.959559	0.954029	3.35	2.45	8913	24762	106	131	2.77819	1.23585
hsa-miR-423-3p	TRUE	14435.3	12174.2	0.815423	0.792631	0.775609	0.784534	2.76	2.43	18304	11294	2861	2956	0.617024	1.03321
hsa-miR-146b-5p	TRUE	1652.4	7247.29	0.707658	0.784984	0.956788	0.943552	1.16	2.27	761	1215	9301	2408	1.59658	0.258897
hsa-miR-17-5p	TRUE	6726.7	4710.24	0.628807	0.660287	0.941863	0.949091	1.54	1.92	6754	7437	1985	812	1.10113	0.409068
hsa-miR-33a-3p	TRUE	41.3807	29.0675	0.0570342	0.23217	0.826065	0.94721	15.24	1.85	71	101	2962	3290	1.42254	1.11074
hsa-miR-503	TRUE	2823.07	1731.07	0.516917	0.680193	0.972076	0.97325	2.43	1.78	13879	9433	25	40	0.67966	1.6
hsa-miR-30c-5p	TRUE	12287.3	11252.3	0.454287	0.437564	0.943618	0.947376	2.31	1.76	18467	17600	74	39	0.953051	0.527027
hsa-miR-324-5p	TRUE	217.642	195.67	0.264385	0.563368	0.961312	0.973297	0.9	1.75	2478	1396	283	591	0.563358	2.08834
hsa-miR-30e-5p	TRUE	11523.2	11464.5	0.493489	0.678149	0.843971	0.875979	2.57	1.66	41712	43182	74	133	1.03524	1.7973
hsa-miR-550a-5p	TRUE	24.7638	43.4071	6.08494	2.21668	0.748148	0.618282	6.91	1.66	15	5	128	4	0.333333	0.03125
hsa-miR-708-5p	TRUE	675.199	283.233	0.904275	1.19478	0.978679	0.978694	1.76	1.65	4792	10170	737	674	2.12229	0.914518
hsa-miR-320b	TRUE	118.665	186.33	33.9901	14.0873	0.89378	0.902021	1.74	1.65	753	1353	170016	146054	1.79681	0.85906
hsa-miR-18a-5p	TRUE	2677.42	1586.88	0.598134	0.814659	0.942445	0.952243	0.87	1.54	4579	7403	467	227	1.61673	0.486081
hsa-miR-491-5p	TRUE	16.2156	14.0898	0.560558	0.844434	0.884395	0.827855	0	1.53	689	513	16069	8064	0.744557	0.501836
hsa-miR-485-3p	TRUE	22.6005	102.159	2.50036	0.512117	0.587027	0.721882	1.18	1.42	24	39	66236	54454	1.625	0.822121
hsa-miR-4661-5p	TRUE	7.94276	5.37826	0.966196	0.309721	0.966484	0.949123	0	1.33			11	1	#DIV/0!	0.0909091
hsa-let-7c	TRUE	347.3	265.419	19.5822	8.39297	0.964487	0.979984	0.6	1.29	11783	8358	132259	178558	0.709327	1.35006
hsa-miR-342-3p	TRUE	727.25	581.011	1.61496	1.30874	0.87901	0.899058	1.29	1.22	16371	9888	50624	44157	0.603995	0.872254
hsa-miR-4664-3p	TRUE	9.92585	6.96792	0.33873	0.402629	0.736715	0.548214	0	1.22	78	46	521	461	0.589744	0.884837
hsa-miR-874	TRUE	217.026	156.399	0.908896	1.41001	0.899724	0.880187	0.54	1.07	301	243	131	99	0.807309	0.755725
hsa-miR-31-5p	TRUE	15091.8	11287.5	0.774952	0.994303	0.894459	0.89522	0.76	1.06	445234	413572			0.928887	#DIV/0!
hsa-miR-1270	TRUE	38.2887	61.6698	6.09945	1.75326	0.841282	0.755646	1.03	1.01	474	283	5114	4534	0.597046	0.886586
hsa-miR-145-5p	TRUE	52.3584	77.7911	0.734169	0.607376	0.987838	0.953057	0	0.8	14	13	1571	1385	0.928571	0.881604
hsa-miR-21-5p	TRUE	81857.5	93355.7	0.932258	1.59888	0.785594	0.806165	0.93	0.77	328858	561104	693	299	1.70622	0.431457
hsa-miR-141-3p	TRUE	902.196	9.58709	0.399857	1.48352	0.92343	0.967262	0.59	0.77	67668	66803	3211	3769	0.987217	1.17378
hsa-miR-320a	TRUE	4106.53	4771.64	10.4718	5.70489	0.857283	0.863492	0.69	0.7	15646	9374			0.599131	#DIV/0!
hsa-miR-409-3p	TRUE	306.044	847.837	0.928106	0.388425	0.553465	0.565605	2.78	0.68	61	95	3770	6810	1.55738	1.80637
hsa-miR-1307-3p	TRUE	974.54	1204.32	0.456682	0.659669	0.710091	0.708247	0.73	0.65	4507	2323	8	9	0.51542	1.125
hsa-miR-452-5p	TRUE	1056.81	1875.94	0.571473	0.540039	0.662905	0.618176	0.76	0.64	1031	1491	52	49	1.44617	0.942308
hsa-miR-3065-5p	TRUE	244.832	41.5962	0.831511	0.816154	0.96783	0.983749	0.88	0.57	1360	1583	1662	759	1.16397	0.456679
hsa-miR-20a-5p	TRUE	8539.68	5805.66	0.418398	0.61634	0.936954	0.944144	0.4	0.55	33013	49653	47	46	1.50404	0.978723
hsa-miR-505-3p	TRUE	1125.4	958.025	0.486198	0.770752	0.704653	0.587766	1.28	0.54	2059	1296	40	22	0.629432	0.55
hsa-miR-339-5p	TRUE	1212.41	1742.9	0.211823	0.268619	0.951492	0.955203	0.74	0.52	18411	8442	10	9	0.45853	0.9
hsa-miR-15a-5p	TRUE	1225.45	1476.49	0.352064	0.540934	0.951487	0.954662	0.68	0.52	6339	9126	81	73	1.43966	0.901235
hsa-miR-221-3p	TRUE	31204.6	34777.9	0.240714	0.240991	0.934465	0.940855	0.49	0.51	286162	279708	143	106	0.977446	0.741259
hsa-miR-370	TRUE	141.401	162.59	1.44492	0.604413	0.973943	0.943046	0.38	0.47					#DIV/0!	#DIV/0!
hsa-miR-301b	TRUE	39.1765	14.1842	0.190309	0.569463	0.957903	0.971874	1.01	0.47	911	469	407	294	0.514819	0.722359
hsa-miR-1296	TRUE	165.509	352.977	0.3024	0.33871	0.94764	0.942493	0.4	0.46	794	736	120	87	0.926952	0.725
hsa-miR-224-5p	TRUE	2791.55	4227.45	1.03785	1.02482	0.961051	0.957835	0.38	0.45	5620	7771	26	18	1.38274	0.692308
hsa-miR-93-5p	TRUE	9470.8	9723.35	0.695948	0.874055	0.931722	0.927356	0.24	0.42	89250	75027	37	27	0.840639	0.72973
hsa-miR-421	TRUE	463.221	340.832	1.02034	1.11569	0.932085	0.914534	0.73	0.41	520	1206	1707	645	2.31923	0.377856
hsa-miR-455-5p	TRUE	410.664	198.377	0.247736	0.585413	0.692556	0.731621	0.93	0.41	17056	10242	3581	817	0.600492	0.228149
hsa-miR-19a-3p	TRUE	2757.33	1902.7	0.293973	0.511069	0.872401	0.874999	0.32	0.39	8596	16789			1.95312	#DIV/0!
hsa-miR-215	TRUE	32.152	16.7406	0.454728	1.27013	0.700251	0.452306	0.4	0.39	35	54	242	122	1.54286	0.504132
hsa-miR-146a-5p	TRUE	3232.4	19.1177	0.946642	12.3916	0.927207	0.941163	0.06	0.39	1371	2400	247	4	1.75055	0.0161943
hsa-miR-29b-3p	TRUE	815.629	475.364	0.370384	0.682762	0.861169	0.856883	0.08	0.36	117706	119555	152	73	1.01571	0.480263
hsa-miR-134	TRUE	72.8602	130.285	1.63434	0.797415	0.973102	0.948096	0	0.36	78	71	3582	3313	0.910256	0.924902
hsa-miR-454-5p	TRUE	49.075	91.8827	0.872286	0.985307	0.918058	0.945215	0	0.36	172	115	25	33	0.668605	1.32
hsa-miR-188-5p	TRUE	31.7675	21.2515	0.180123	0.239275	0.969719	0.961171	0	0.34	269	168	12	27	0.624535	2.25
hsa-miR-186-5p	TRUE	2264.44	3728.45	0.47706	0.491317	0.918224	0.929195	0.33	0.33	23746	24965	10	6	1.05133	0.6
hsa-miR-584-5p	TRUE	1007.14	201.883	1.1844	0.995581	0.93941	0.949344	0.22	0.33	4704	5025	180	69	1.06824	0.383333
hsa-miR-191-5p	TRUE	9501.34	9870.93	1.31809	1.22284	0.92747	0.923877	0.41	0.28	67707	61667	92	72	0.910792	0.782609
hsa-miR-3200-3p	TRUE	47.6703	56.1056	0.601484	0.481811	0.953297	0.948642	0.27	0.28	486	320	11397	9439	0.658436	0.8282
hsa-miR-193b-3p	TRUE	1078.88	609.061	0.171854	0.260827	0.933755	0.919425	0.19	0.26	910	614	218	83	0.674725	0.380734
hsa-miR-760	TRUE	22.0832	27.5874	6.43371	2.50109	0.819514	0.835013	0.58	0.26	99	93	15	9	0.939394	0.6
hsa-miR-149-5p	TRUE	1033.27	800.3	1.32195	1.67924	0.958961	0.961114	0.35	0.25	8695	7073	42873	26996	0.813456	0.629674
hsa-miR-361-5p	TRUE	1799	1835.3	1.268	1.13726	0.941847	0.948436	0.16	0.24	3305	6656	11	16	2.01392	1.45455
hsa-miR-183-5p	TRUE	6923.86	1204.42	1.11346	1.31646	0.658293	0.713923	0.14	0.24	15796	12644	8889	2762	0.800456	0.310721
hsa-miR-9-3p	TRUE	235.392	34.1267	0.824746	0.613867	0.717671	0.656347	0	0.24	28	88	2	12	3.14286	6
hsa-miR-494	TRUE	426.779	540.103	0.656181	0.653798	0.946467	0.954195	0.19	0.23	22	68	109	43	3.09091	0.394495
hsa-miR-769-5p	TRUE	1489.19	1692.84	0.253562	0.303639	0.957681	0.95639	0.2	0.22	4494	3231	25	9	0.718959	0.36
hsa-miR-432-5p	TRUE	12.7086	36.6815	6.06568	1.6069	0.976744	0.957574	2.13	0.22			7234	7319	#DIV/0!	1.01175
hsa-miR-34a-5p	TRUE	1530.8	1092.85	0.170113	0.323258	0.944429	0.936713	0.13	0.19	11920	13134	77	37	1.10185	0.480519
hsa-miR-103a-3p	TRUE	27824.8	21729.6	0.967315	1.18954	0.897451	0.903474	0.19	0.17	132765	173994	91	48	1.31054	0.527473
hsa-miR-16-5p	TRUE	13044.7	15312.2	0.632785	0.806563	0.945529	0.946799	0.18	0.17	185740	339145	610	885	1.82591	1.45082
hsa-miR-320c	TRUE	38.7545	44.0492	36.5179	15.0115	0.867581	0.92799	0	0.17	450	936	571	319	2.08	0.558669
hsa-miR-19b-3p	TRUE	6216.99	4123.63	0.314369	0.473759	0.942868	0.94804	0.14	0.16	30758	45632	11	5	1.48358	0.454545
hsa-miR-99a-5p	TRUE	965.108	439.803	0.760482	3.52942	0.927943	0.939328	0.03	0.16	611	665	2	10	1.08838	5
hsa-miR-582-5p	TRUE	478.353	154.505	0.239644	0.271951	0.800029	0.770316	0.08	0.15	152	133	308	165	0.875	0.535714
hsa-miR-1908	TRUE	39.7754	53.1237	9.43364	2.69014	0.948101	0.955357	0.33	0.15	51	9	4870	7186	0.176471	1.47556
hsa-miR-758	TRUE	56.767	122.171	0.417057	0.091214	0.963977	0.966002	0	0.14	19	20	118	101	1.05263	0.855932
hsa-miR-92a-3p	TRUE	35423.2	32720.4	3.12439	3.04125	0.915354	0.926478	0.14	0.13	143550	119301	2	9	0.831076	4.5
hsa-let-7b-5p	TRUE	5997.63	5636.6	8.11977	3.89481	0.959392	0.967747	0.15	0.13	254541	161221	420	475	0.633379	1.13095
hsa-miR-374a-5p	TRUE	2176.93	2387.5	0.237047	0.321352	0.924869	0.93905	0.16	0.13	1385	2984	8706	3057	2.15451	0.351137
hsa-miR-29c-3p	TRUE	849.915	542.103	0.38688	0.977448	0.939688	0.930636	0.14	0.13	35002	15167	2735	2574	0.433318	0.941133
hsa-miR-501-3p	TRUE	181.928	191.479	2.27377	2.10869	0.910212	0.902961	0.14	0.13	71	89	3538	1757	1.25352	0.496608
hsa-miR-193a-5p	TRUE	39.4758	121.519	7.32502	2.95776	0.969938	0.973559	0.66	0.13	42	34	83	129	0.809524	1.55422
hsa-miR-24-3p	TRUE	32391.2	18840.5	0.893461	1.02944	0.92254	0.94035	0.12	0.12	157523	165709	32	18	1.05197	0.5625
hsa-miR-140-3p	TRUE	1862.11	4918.09	0.558227	0.562436	0.321532	0.383202	0.04	0.12	8868	4360	925	385	0.491655	0.416216
hsa-miR-210	TRUE	642.548	1133.69	0.218669	0.330069	0.918776	0.876745	0.25	0.12	6419	2785	39429	27164	0.433868	0.688935
hsa-miR-598	TRUE	233.585	197.705	0.303941	0.71605	0.969474	0.97286	0.11	0.12	1836	1152	305	113	0.627451	0.370492
hsa-miR-410	TRUE	44.4087	116.834	0.285174	0.0750212	0.940816	0.945612	0	0.12			1314	710	#DIV/0!	0.540335
hsa-miR-125a-5p	TRUE	7750.77	9333.63	1.1635	1.20041	0.942028	0.943099	0.09	0.11	51226	36925	374	408	0.720825	1.09091
hsa-miR-502-3p	TRUE	301.056	302.767	1.20875	1.61776	0.915641	0.935174	0.17	0.11	341	171	6	5	0.501466	0.833333
hsa-miR-137	TRUE	85.9789	84.057	0.177456	0.281282	0.699529	0.605818	0.45	0.11	119	287	2042	2051	2.41176	1.00441
hsa-miR-151a-3p	TRUE	4528.32	5109.04	0.411901	0.431981	0.774186	0.719741	0.08	0.1	25595	22393	40	24	0.874897	0.6
hsa-miR-204-5p	TRUE	44.7387	1365.91	11.6727	1.69056	0.951234	0.970303	0	0.1	35	32	32790	22297	0.914286	0.679994
hsa-miR-345-5p	TRUE	343.712	584.19	0.315155	0.544378	0.970783	0.975437	0.26	0.09	4271	1935	508	239	0.453055	0.470472
hsa-miR-107	TRUE	2218.32	1696.93	1.19517	1.43971	0.947209	0.941666	0.11	0.08	7894	8847	834	1139	1.12072	1.36571
hsa-miR-26a-5p	TRUE	29193.3	27362.4	0.873377	0.787736	0.942372	0.946178	0.12	0.07	45157	79892	959	1073	1.76921	1.11887
hsa-miR-23b-3p	TRUE	6600.55	8004.08	0.77577	0.970847	0.89447	0.89865	0.05	0.07	16203	11675	1210	1799	0.720546	1.48678
hsa-miR-196a-5p	TRUE	256.549	886.742	2.14826	0.919301	0.954323	0.955465	0.05	0.07	2473	2404	9	3	0.972099	0.333333
hsa-miR-10b-5p	TRUE	460.652	628.016	0.849729	0.672334	0.871172	0.851166	0.06	0.07	16	35	5	7	2.1875	1.4
hsa-miR-205-5p	TRUE	37023.6	148.308	0.868174	5.42027	0.898963	0.961667	0.34	0.07	548678	501796	39873	19741	0.914555	0.495097
hsa-miR-29a-3p	TRUE	21919.1	23798.3	0.5136	0.915364	0.703848	0.719477	0.04	0.06	282681	165425	12485	13428	0.5852	1.07553
hsa-miR-532-5p	TRUE	1100.12	963.345	0.479535	0.597819	0.933261	0.925944	0.11	0.06	3581	3468	95	40	0.968445	0.421053
hsa-miR-660-5p	TRUE	603.01	646.508	0.365287	0.557595	0.959637	0.96081	0.15	0.06	1842	1752	30	41	0.95114	1.36667
hsa-miR-130a-3p	TRUE	791.477	455.759	0.229077	0.460612	0.957317	0.9571	0.02	0.06	6652	11422	1	11	1.71708	11
hsa-miR-744-5p	TRUE	311.345	486.768	1.09376	0.992993	0.942323	0.931287	0.17	0.06	8364	3566	693	394	0.426351	0.568543
hsa-miR-32-3p	TRUE	141.218	399.499	0.203303	0.0858986	0.803919	0.671263	0.28	0.06	80	43	772	178	0.5375	0.23057
hsa-miR-574-3p	TRUE	259.221	282.582	2.2654	2.27999	0.958197	0.956956	0	0.06	3706	1510	1947	1911	0.407447	0.98151
hsa-miR-154-3p	TRUE	86.0312	249.884	0.281007	0.451886	0.964754	0.968041	0.16	0.06			128	296	#DIV/0!	2.3125
hsa-miR-34c-5p	TRUE	367.761	140.872	0.183703	0.293441	0.865078	0.876202	0	0.06	796	933	42657	47487	1.17211	1.11323
hsa-miR-100-5p	TRUE	19916.3	40796.7	0.974729	1.60928	0.931743	0.913116	0.04	0.05	11434	10663	5945	5873	0.93257	0.987889
hsa-let-7f-5p	TRUE	32074.2	37958.5	1.17642	0.854305	0.926966	0.926087	0.05	0.05	131947	196290	74	31	1.48764	0.418919
hsa-miR-3613-5p	TRUE	2610.89	3176.47	0.313111	0.348903	0.960067	0.960515	0.02	0.05	40	148			3.7	#DIV/0!
hsa-miR-378a-3p	TRUE	2197.22	1822.38	0.942682	0.861883	0.90311	0.929846	0.06	0.05	5123	4795			0.935975	#DIV/0!
hsa-miR-654-3p	TRUE	320.249	899.932	0.697592	0.397321	0.874072	0.870386	0	0.05	104	97	28	69	0.932692	2.46429
hsa-miR-197-3p	TRUE	571.845	591.85	2.33868	1.29812	0.958853	0.954321	0	0.05	3014	1628	331637	181218	0.540146	0.546435
hsa-miR-495	TRUE	119.575	286.002	0.808927	0.582317	0.832132	0.879854	0	0.05			13623	7214	#DIV/0!	0.529546
hsa-let-7a-5p	TRUE	40653.8	57952.6	2.46432	1.29689	0.944952	0.93777	0.04	0.04	669389	493983	40	1	0.737961	0.025
hsa-miR-125b-5p	TRUE	13766.4	30995.4	1.32782	1.16979	0.9329	0.922131	0.03	0.04	101956	103099	20	13	1.01121	0.65
hsa-miR-23a-3p	TRUE	25094.5	19529.7	0.616823	0.878397	0.87674	0.901254	0.05	0.04	86072	80785	921	448	0.938575	0.486428
hsa-miR-106b-5p	TRUE	6739.6	6421.06	0.431623	0.681772	0.946087	0.947754	0.05	0.04	905	994	809	359	1.09834	0.443758
hsa-miR-15b-5p	TRUE	4218	4859.6	0.486407	0.658736	0.958459	0.960026	0.1	0.04	46604	26661	58	71	0.572075	1.22414
hsa-miR-30b-5p	TRUE	3486.47	2253.59	0.180483	0.326551	0.942413	0.949241	0.02	0.04	3163	3706	7	27	1.17167	3.85714
hsa-miR-450a-5p	TRUE	1137.37	1228.06	0.293879	0.427172	0.937649	0.932654	0.05	0.04	313	269	224	96	0.859425	0.428571
hsa-miR-374b-5p	TRUE	1364.17	1118.98	0.560057	0.940826	0.963821	0.963815	0.21	0.04	212	607	7	7	2.86321	1
hsa-miR-590-3p	TRUE	1044.35	977.746	0.194309	0.222722	0.833954	0.837179	0.06	0.04	1020	1434	54	67	1.40588	1.24074
hsa-miR-379-5p	TRUE	590.753	591.55	0.392185	0.221319	0.944942	0.958613	0	0.04	56	90	12977	6568	1.60714	0.506126
hsa-miR-196b-5p	TRUE	164.156	214.382	0.29711	0.236317	0.972701	0.971921	0	0.04	1040	916	195	362	0.880769	1.85641
hsa-miR-96-5p	TRUE	914.106	174.059	0.347649	0.642223	0.933884	0.932377	0.01	0.04	13124	14552	23562	17018	1.10881	0.722265
hsa-miR-26b-5p	TRUE	6069.61	7676.75	0.512755	0.466708	0.946947	0.945367	0.03	0.03	9597	21747	78	74	2.26602	0.948718
hsa-miR-22-3p	TRUE	5640.03	4960.03	0.519415	1.13487	0.92338	0.939061	0.04	0.03	13120	12896	106031	112423	0.982927	1.06028
hsa-miR-98	TRUE	4179.94	4684.54	0.733783	0.452402	0.956724	0.955268	0.02	0.03	3639	5536			1.5213	#DIV/0!
hsa-miR-92b-3p	TRUE	2224.34	4044.33	4.98014	2.89924	0.950179	0.951498	0.04	0.03	4061	2322	17	8	0.57178	0.470588
hsa-miR-335-3p	TRUE	1282.72	2380.81	0.417278	0.32802	0.839238	0.800042	0.02	0.03	226	309	370	267	1.36726	0.721622
hsa-miR-615-3p	TRUE	238.842	824.115	0.831367	0.668472	0.956188	0.962538	0	0.03	1169	593	447	365	0.507271	0.816555
hsa-miR-424-5p	TRUE	1435.48	537.81	0.207079	0.444612	0.955075	0.951186	0.03	0.03	5602	8709			1.55462	#DIV/0!
hsa-miR-589-5p	TRUE	296.21	225.735	0.806857	0.900151	0.96845	0.966613	0.04	0.03	2696	1964	216	170	0.728487	0.787037
hsa-miR-651	TRUE	489.337	212.339	0.18796	0.271299	0.910435	0.921167	0	0.03	238	567	204	7	2.38235	0.0343137
hsa-let-7g-5p	TRUE	15133.3	15971.6	0.56474	0.473323	0.914715	0.919652	0.03	0.02	42470	36988	3	29	0.870921	9.66667
hsa-miR-99b-5p	TRUE	5384.02	7433.35	1.15967	1.30989	0.946223	0.945399	0.04	0.02	15796	10231	3	16	0.647696	5.33333
hsa-miR-10a-5p	TRUE	2210.42	2205.93	0.653	0.7592	0.761464	0.725537	0.01	0.02	794	1353	176	161	1.70403	0.914773
hsa-miR-455-3p	TRUE	1948.1	1442.45	0.440344	0.605529	0.700976	0.74057	0.01	0.02	2024	1317	371	367	0.650692	0.989218
hsa-miR-369-3p	TRUE	412.713	1031.59	0.268972	0.171079	0.957714	0.948476	0	0.02			7243	5281	#DIV/0!	0.729118
hsa-miR-493-5p	TRUE	584.073	897.68	0.723932	0.236191	0.968019	0.96124	0.16	0.02			10	10	#DIV/0!	1
hsa-miR-185-5p	TRUE	687.94	736.109	1.35951	1.22319	0.963503	0.970011	0.04	0.02	3155	5861	433	153	1.85769	0.353349
hsa-miR-192-5p	TRUE	583.748	701.094	0.498998	0.80139	0.561416	0.503083	0.02	0.02	4926	5553	8	3	1.12728	0.375
hsa-miR-411-5p	TRUE	505.001	406.49	0.196359	0.349562	0.498828	0.590255	0	0.02	168	192	71	68	1.14286	0.957746
hsa-miR-381	TRUE	307.034	423.99	0.149921	0.266193	0.917135	0.911345	0	0.02	205	199	2	5	0.970732	2.5
hsa-miR-543	TRUE	118.007	421.053	1.4404	0.734168	0.963815	0.967872	0.11	0.02	1	7	33	42	7	1.27273
hsa-miR-500a-3p	TRUE	277.915	370.853	1.19351	1.19654	0.784206	0.751872	0.14	0.02	663	381	14950	17659	0.574661	1.1812
hsa-miR-629-5p	TRUE	264.806	308.452	1.80035	0.736178	0.940714	0.933856	0	0.02	2809	2669	9080	3799	0.95016	0.418392
hsa-miR-136-3p	TRUE	410.455	297.646	0.462968	0.17165	0.391742	0.393594	0	0.02			8568	5980	#DIV/0!	0.697946
hsa-miR-27b-3p	TRUE	18354.4	21866.5	0.413181	0.453322	0.936573	0.934154	0.01	0.01	48583	35697	44	21	0.734763	0.477273
hsa-miR-101-3p	TRUE	14672.7	13369.1	0.252977	0.332004	0.414211	0.320085	0.02	0.01	16961	27862	6	7	1.64271	1.16667
hsa-let-7i-5p	TRUE	9286.49	12110.1	0.340931	0.252435	0.939152	0.935566	0.01	0.01	69136	62350	74	32	0.901846	0.432432
hsa-miR-27a-3p	TRUE	14804.7	10751.8	0.362965	0.407397	0.938435	0.954946	0.02	0.01	146538	77020	12	9	0.525597	0.75
hsa-miR-25-3p	TRUE	8427.18	9739.87	0.269669	0.323206	0.951139	0.95291	0.02	0.01	98719	82067	6	6	0.831319	1
hsa-miR-148b-3p	TRUE	7679.77	5381.97	0.173927	0.215321	0.947526	0.957345	0.01	0.01	57236	30981	1722	650	0.541285	0.377468
hsa-let-7d-5p	TRUE	3997.61	4651.37	3.07302	1.97754	0.961036	0.960254	0.02	0.01	35320	26381			0.746914	#DIV/0!
hsa-let-7e-5p	TRUE	1471.11	3860.47	7.95405	1.7509	0.961259	0.963241	0.03	0.01	25947	18199	14	7	0.701391	0.5
hsa-miR-128	TRUE	2782.21	3863.94	0.61568	0.702572	0.946606	0.94632	0.01	0.01	8189	12413	37	30	1.51581	0.810811
hsa-miR-148a-3p	TRUE	16422.8	3334.69	0.184442	0.206952	0.92276	0.952184	0.03	0.01	37218	40519	11	26	1.08869	2.36364
hsa-miR-340-5p	TRUE	2152.83	2319.47	0.260549	0.322087	0.975528	0.976823	0.04	0.01	347	894			2.57637	#DIV/0!
hsa-miR-130b-5p	TRUE	785.824	1306.26	1.05959	0.783992	0.965909	0.966358	0	0.01	722	376	5	4	0.520776	0.8
hsa-miR-194-5p	TRUE	1738.22	976.419	0.445864	0.559749	0.994466	0.995745	0.01	0.01	2300	3877	55395	46295	1.68565	0.835725
hsa-miR-487b	TRUE	323.27	792.051	0.563864	0.389996	0.676089	0.678278	0	0.01	9	23	30	24	2.55556	0.8
hsa-miR-1271-5p	TRUE	388.8	787.151	0.286838	0.226901	0.94868	0.948872	0.07	0.01	762	584	7227	5752	0.766404	0.795904
hsa-miR-143-3p	TRUE	1651.83	2378.92	0.256046	0.287247	0.960357	0.955117	0.01	0	140	184	384722	462892	1.31429	1.20319
hsa-miR-152	TRUE	2685.95	2515.68	0.15438	0.247958	0.962422	0.967092	0	0	3983	5419	20946	15742	1.36053	0.751552
hsa-miR-28-5p	TRUE	1206.43	1199.27	0.54128	0.641359	0.940131	0.934093	0	0	124	172	29	18	1.3871	0.62069
hsa-miR-127-3p	TRUE	411.356	677.638	0.355458	0.159501	0.968712	0.955574	0	0	35	32	6	1	0.914286	0.166667
hsa-miR-652-3p	TRUE	702.385	637.198	1.35467	1.36433	0.955482	0.947591	0.02	0	240	222			0.925	#DIV/0!
hsa-miR-1180	TRUE	246.296	383.8	3.78495	2.69641	0.959484	0.952178	0	0	1424	875	25	20	0.614466	0.8
hsa-miR-542-3p	TRUE	520.276	326.073	0.165058	0.324121	0.378707	0.432315	0	0	580	1255	124	41	2.16379	0.330645
hsa-miR-329	TRUE	208.137	384.477	0.963547	0.651053	0.86305	0.864091	0	0	19	10	5	16	0.526316	3.2
hsa-miR-135b-5p	TRUE	2263.69	325.439	0.388799	1.0648	0.948906	0.976308	0.09	0	6544	8051	15173	10284	1.23029	0.677783
hsa-miR-126-3p	TRUE	711.661	355.888	0.19781	0.454625	0.669317	0.727468	0	0	4050	5907	40463	21261	1.45852	0.525443
hsa-miR-889	TRUE	212.529	279.91	0.279426	0.171806	0.964043	0.96779	0	0	5	10	38	20	2	0.526316
hsa-miR-365a-3p	TRUE	556.38	302.634	0.668526	0.659273	0.955041	0.953116	0	0	1440	1640	64450	45887	1.13889	0.711978
hsa-miR-365b-3p	TRUE	538.525	295.796	0.701138	0.649299	0.958409	0.959682	0.02	0	1436	1566	31	27	1.09053	0.870968
hsa-miR-323a-3p	TRUE	94.3653	260.38	1.69771	0.927321	0.618861	0.613571	0	0	27	23	1	5	0.851852	5
hsa-miR-376a-3p	TRUE	81.6158	249.747	0.424565	0.508468	0.940413	0.927046	0	0	22	34	42727	50762	1.54545	1.18805
hsa-miR-132-3p	TRUE	205.436	226.136	1.12999	1.48834	0.931065	0.918889	0	0	2343	1531	83148	40430	0.653436	0.486241
hsa-miR-376c	TRUE	143.322	225.304	0.284733	0.45246	0.926701	0.897121	0	0	18	59	225	58	3.27778	0.257778
hsa-miR-200c-3p	TRUE	11803	223.602	1.25387	2.52713	0.933792	0.965725	0.03	0	16456	42639			2.59109	#DIV/0!
hsa-miR-655	TRUE	133.134	199.51	0.371444	0.202297	0.954841	0.951909	0	0					#DIV/0!	#DIV/0!
hsa-miR-33b-3p	TRUE	23.9744	163.916	0.20867	0.0144411	0.950178	0.96288	0	0	188	22	13854	17915	0.117021	1.29313
hsa-miR-382-3p	TRUE	100.543	167.878	0.61317	0.455	0.95151	0.946517	0.13	0					#DIV/0!	#DIV/0!
hsa-miR-331-3p	TRUE	173.771	143.151	0.23038	0.475769	0.89579	0.883248	0.08	0	1706	1115			0.653576	#DIV/0!
hsa-miR-539-3p	TRUE	85.6946	112.791	0.195527	0.290648	0.788773	0.843459	0	0			1846	2835	#DIV/0!	1.53575
hsa-miR-576-5p	TRUE	102.579	125.849	0.648104	0.806114	0.969346	0.982434	0	0	158	188	9	3	1.18987	0.333333
hsa-miR-431-5p	TRUE	35.1426	115.018	0.83231	0.317734	0.948083	0.97099	0	0	3	5	210	133	1.66667	0.633333
hsa-miR-328	TRUE	86.9255	113.584	3.26558	2.73459	0.937955	0.944567	0	0	255	263			1.03137	#DIV/0!
hsa-miR-656	TRUE	58.9134	100.363	1.09107	0.452894	0.960648	0.953439	0	0			6	8	#DIV/0!	1.33333
hsa-miR-380-3p	TRUE	38.7789	85.4111	0.238003	0.124534	0.97379	0.982423	0	0			24525	18036	#DIV/0!	0.735413
hsa-miR-486-5p	TRUE	29.4991	85.679	66.2534	2.49242	0.966829	0.953081	0	0	175	111	4808	1620	0.634286	0.336938
hsa-miR-323b-3p	TRUE	19.1377	71.7925	0.976753	0.773546	0.912186	0.959276	0	0	12	7	14270	16328	0.583333	1.14422
hsa-miR-9-5p	TRUE	643.043	61.3471	0.215917	0.483949	0.871027	0.854069	0.02	0	442	989	402	442	2.23756	1.0995
hsa-miR-376b	TRUE	25.3968	54.6622	0.229409	0.410047	0.840196	0.872414	0	0	25	39	210	311	1.56	1.48095
hsa-miR-497-5p	TRUE	117.802	58.9376	0.251253	0.46461	0.929537	0.916622	0	0	617	528	283619	451062	0.855754	1.59038
hsa-miR-1185-1-3p	TRUE	28.7168	51.5684	0.273417	0.470349	0.950843	0.962623	0	0	6	7	360	255	1.16667	0.708333
hsa-miR-487a	TRUE	15.4231	45.6561	0.136159	0.373429	0.961144	0.96594	0	0			532	281	#DIV/0!	0.528195
hsa-miR-628-5p	TRUE	39.4929	47.584	0.271313	0.215568	0.943439	0.956381	0	0	35	107	17223	8557	3.05714	0.496836
hsa-miR-4677-3p	TRUE	47.8063	43.6386	0.214831	0.332335	0.958896	0.958263	0	0	123	102	8	3	0.829268	0.375
hsa-miR-579	TRUE	44.6599	46.1222	0.353959	0.29825	0.799276	0.837101	0	0	40	53	29	6	1.325	0.206897
hsa-miR-95	TRUE	124.768	32.8148	0.547536	0.197706	0.955787	0.956858	0	0	284	276	61	36	0.971831	0.590164
hsa-miR-1306-5p	TRUE	33.4038	30.4621	16.4768	14.0009	0.958498	0.92357	0	0	94	100	4	10	1.06383	2.5
hsa-miR-1287	TRUE	18.0082	28.5036	0.198632	0.496793	0.933011	0.953786	0	0	434	437	26	22	1.00691	0.846154
hsa-miR-200b-3p	TRUE	3426.2	29.8308	0.682154	1.93846	0.942125	0.916517	0.01	0	615	1149	4	5	1.86829	1.25
hsa-miR-199a-3p	TRUE	58.8485	31.7827	1.2452	1.18146	0.705294	0.694315	0	0	53	104	1803	1157	1.96226	0.641708
hsa-miR-624-5p	TRUE	30.5329	27.9595	0.249543	0.475448	0.859744	0.8831	0	0	40	49	8	1	1.225	0.125
hsa-miR-433	TRUE	11.2527	26.7802	5.32404	1.55868	0.936709	0.909887	0	0			102	75	#DIV/0!	0.735294
hsa-miR-1	TRUE	6.46995	22.2264	0.709401	0.60236	0.904762	0.950399	0	0			27	14	#DIV/0!	0.518519
hsa-miR-139-5p	TRUE	182.948	25.331	0.592117	0.853788	0.967302	0.969479	0	0	116	69	1586	1505	0.594828	0.948928
hsa-miR-1278	TRUE	21.3282	21.5933	0.214578	0.154285	0.911957	0.846724	0	0	8	25	1201	652	3.125	0.542881
hsa-miR-3173-5p	TRUE	14.7153	22.0341	18.4843	7.59704	0.612179	0.593108	0	0	159	108	4570	6193	0.679245	1.35514
hsa-miR-195-5p	TRUE	23.8114	19.3899	0.358798	0.575703	0.97005	0.950069	0	0	185	302	52	76	1.63243	1.46154
hsa-miR-3909	TRUE	25.0632	18.1123	0.360266	0.654556	0.893312	0.872277	0.53	0	6	4	105	72	0.666667	0.685714
hsa-miR-1249	TRUE	20.556	19.8599	25.0644	11.1472	0.968111	0.926465	0	0	61	43	1	15	0.704918	15
hsa-miR-129-5p	TRUE	336.245	16.9241	1.01072	0.830517	0.968695	0.975703	0.23	0	706	757	245527	101532	1.07224	0.413527
hsa-miR-1197	TRUE	10.2186	17.3543	0.294136	0.0505186	0.908854	0.959581	0	0			23	24	#DIV/0!	1.04348
hsa-miR-449a	TRUE	13.1983	15.6922	0.049658	0.251413	0.991667	0.946244	0	0	71	84	47	51	1.1831	1.08511
hsa-miR-2116-3p	TRUE	28.0837	15.2736	4.7793	4.27344	0.330256	0.421016	0	0	176	137	121	155	0.778409	1.28099
hsa-miR-1294	TRUE	3.68736	11.4571	0.698316	0.252522	0.96875	0.935535	0	0	20	26	2068	1728	1.3	0.83559
hsa-miR-1910	TRUE	52.2417	12.0177	4.0449	6.82855	0.95557	0.972052	1.23	0	129	137	10489	5601	1.06202	0.533988
hsa-miR-212-5p	TRUE	13.433	11.3788	0.661065	0.570157	0.938978	0.89249	0	0	10	8	7	7	0.8	1
hsa-miR-585	TRUE	4.53439	11.5522	1.49175	1.00422	0.693333	0.739915	0	0	68	71	5	12	1.04412	2.4
hsa-miR-338-5p	TRUE	6.7625	13.03	0.534364	0.888155	0.875	0.94902	0	0					#DIV/0!	#DIV/0!
hsa-miR-3934	TRUE	18.1987	11.1082	1.2404	0.599066	0.978571	0.922443	0.72	0	194	113	20	21	0.582474	1.05
hsa-miR-1277-3p	TRUE	8.84083	9.45363	0.67743	1.11765	0.956481	0.919753	0	0	132	132	18	17	1	0.944444
hsa-miR-326	TRUE	8.06527	9.41241	0.130558	0.453707	1	0.926065	0	0	68	35	111	141	0.514706	1.27027
hsa-miR-1343	TRUE	9.57556	8.69154	1.44579	0.574959	0.889098	0.807099	1.37	0	9	16	747	304	1.77778	0.406961
hsa-miR-496	TRUE	4.68067	7.33901	0.413817	1.48072	0.664352	0.434783	0	0	1	6			6	#DIV/0!
hsa-miR-190b	TRUE	10.4157	7.52935	1.41061	0.568303	0.970588	0.984848	0	0	262	211	2826	676	0.805344	0.239207
hsa-miR-616-5p	TRUE	6.78627	8.42823	1.27596	2.47004	0.972222	0.965315	0	0	5	3	101	41	0.6	0.405941
hsa-miR-1276	TRUE	7.2318	6.50396	2.01683	1.61235	1	0.90303	0	0	14	19	9	9	1.35714	1
hsa-miR-5581-3p	TRUE	5.45958	6.17579	0.817582	0.95575	0.763529	0.801663	0	0	11	2	62	96	0.181818	1.54839
hsa-miR-580	TRUE	2.85054	5.74306	1.01633	0.259516	0.901786	0.781274	4.55	0	8	14			1.75	#DIV/0!
hsa-miR-873-5p	TRUE	2.77573	7.40528	0	0.224942	0.278846	0.261233	0	0	67	72	2943	2485	1.07463	0.844376
hsa-miR-217	TRUE	2.61925	6.54092	0.223461	0.214457	0.5	0.537179	0	0					#DIV/0!	#DIV/0!
hsa-miR-203	TRUE	955.264	6.48123	0.435373	0.928131	0.352655	0.338384	0	0	361	743	17	12	2.05817	0.705882
hsa-miR-429	TRUE	1124.75	4.38458	0.243395	0.417971	0.942071	1	0.02	0	360	755			2.09722	#DIV/0!
hsa-miR-200a-3p	TRUE	772.222	5.88114	0.259079	0.520312	0.938078	0.934938	0.02	0	19907	13807	23	8	0.693575	0.347826
hsa-miR-3140-3p	TRUE	5.03782	5.98881	1.304	2.00998	0.844615	0.815686	0	0	23	14			0.608696	#DIV/0!
hsa-miR-219-1-3p	TRUE	4.29623	5.03552	0.53205	0.539729	0.733083	0.984127	0	0	32	29	85	63	0.90625	0.741176
hsa-miR-545-5p	TRUE	5.80318	4.85978	0.0572977	0.877667	0.762821	0.865385	0	0	9	31	26	10	3.44444	0.384615
hsa-miR-5579-5p	TRUE	10.9056	5.64079	0.234578	0.108797	0.927193	0.967963	0	0	1	6	825	855	6	1.03636
hsa-miR-577	TRUE	0.901422	5.32869	0.372435	1.13524	0.1	0.265041	0	0	22	62	1	6	2.81818	6
hsa-miR-375	TRUE	48.6022	3.96526	0.571661	2.29807	0.933185	0.82963	0	0	18	25	24	22	1.38889	0.916667
hsa-miR-2964a-3p	TRUE	5.02761	2.68643	0.310363	0.424254	0.964286	0.925	0	0	8	10	7	8	1.25	1.14286
hsa-miR-944	TRUE	332.578	3.12493	0.53269	0.504999	0.706566	0.625	0	0	28	107	27	13	3.82143	0.481481
hsa-miR-147b	TRUE	14.8243	1.2639	0.145018	0.277464	0.53892	0.85	0	0	93	78	2	5	0.83871	2.5
hsa-miR-135a-5p	TRUE	12.8037	1.12581	2.25553	2.97701	0.938545	1	2.04	0	57	41	11	12	0.719298	1.09091
hsa-miR-363-3p	TRUE	10.9533	0.678149	0.327283	0.258561	0.902419	1	0	0	20	17	8	8	0.85	1
hsa-miR-187-3p	TRUE	22.9402	0.648766	0.340159	0.810815	0.857613	0.888889	0	0	372	350	20	24	0.94086	1.2
hsa-miR-202-5p	TRUE	9.47682	0.457533	0.139663	0.191618	0.820043	1	0	0	4	6			1.5	#DIV/0!
hsa-miR-4760-5p	FALSE	15.8651	0	0.339042	#DIV/0!	0.972222	#DIV/0!	0	#NUM!	1	9			9	#DIV/0!
hsa-miR-4728-3p	FALSE	5.04117	0.968215	6.53044	13.4013	0.788462	0.583333	66.67	40	13	5	6	4	0.384615	0.666667
hsa-miR-3929	FALSE	71.6169	0.398766	1.28849	5.78779	0.713564	1	14.26	33.33	629	309			0.491256	#DIV/0!
hsa-miR-1292	FALSE	27.7705	28.2019	5.16578	4.17807	0.577196	0.688549	26.27	21.65	168	55	86	39	0.327381	0.453488
hsa-miR-1254	FALSE	20.9267	30.3276	1.83072	2.47224	0.729087	0.738413	8.7	17.62	26	16	7	3	0.615385	0.428571
hsa-miR-3143	FALSE	18.3823	16.1718	0.523972	0.498757	0.689783	0.740318	5.63	3.85	16	33	919	887	2.0625	0.96518
hsa-miR-2277-5p	FALSE	13.6847	27.1555	0.205182	0.199543	0.983051	0.964485	5.71	2.69	135	60	1340	434	0.444444	0.323881
hsa-miR-4326	FALSE	209.346	243.013	0.827604	0.912075	0.960805	0.956969	4.14	2.24	643	580	10001	8263	0.902022	0.826217
hsa-miR-5094	FALSE	21.3791	13.5622	0.629994	0.413721	0.235714	0.317854	0.61	1.81	23	30			1.30435	#DIV/0!
hsa-miR-641	FALSE	39.326	47.951	0.729443	1.43583	0.717009	0.754238	2.98	1.55	96	93	3161	2353	0.96875	0.744385
hsa-miR-2110	FALSE	32.3424	25.2207	9.97294	5.71492	0.940726	0.956994	2.4	1.51	179	171	495	581	0.955307	1.17374
hsa-miR-3928	FALSE	6.24535	18.5962	2.14833	2.09248	0.521429	0.48432	2.08	1.29	32	20	1780	443	0.625	0.248876
hsa-miR-937	FALSE	9.77958	6.71024	4.06297	5.5082	0.618615	0.578333	1.32	1.06	74	60	190	181	0.810811	0.952632
hsa-miR-320d	FALSE	16.4298	20.1904	24.7411	9.63849	0.955357	0.959887	0	1.04	161	345	2580	1488	2.14286	0.576744
hsa-miR-941	FALSE	244.386	221.359	0.522123	0.505801	0.93342	0.933531	0.16	0.94	5196	2930	55299	73726	0.563895	1.33322
hsa-miR-374c-5p	FALSE	12.5997	9.73607	1.04602	1.42741	0.605903	0.603704	0	0.83					#DIV/0!	#DIV/0!
hsa-miR-664-3p	FALSE	56.715	56.3773	0.633734	0.876693	0.824095	0.913546	3.89	0.71	22	40	444	385	1.81818	0.867117
hsa-miR-4804-5p	FALSE	6.08552	12.1838	14.4608	3.89809	0.452333	0.474892	0	0.65	90	48	4547	4969	0.533333	1.09281
hsa-miR-4746-5p	FALSE	7.3441	16.3718	0.154111	0.572987	0.891443	0.934837	0	0.5	28	6	11726	40756	0.214286	3.4757
hsa-miR-484	FALSE	562.701	1703.26	0.967926	0.750837	0.911873	0.916526	0.35	0.35	3165	1182	5	2	0.37346	0.4
hsa-miR-942	FALSE	123.418	173.059	1.17436	0.991138	0.268567	0.237584	0.21	0.3	1524	944	19933	19159	0.619423	0.96117
hsa-miR-3615	FALSE	78.7673	198.567	1.16546	1.05805	0.929811	0.953748	0.33	0.2	421	118	1498	1980	0.280285	1.32176
hsa-miR-940	FALSE	32.56	49.9862	0.373857	0.637762	0.954697	0.948092	0	0.15	9	16	9413	22338	1.77778	2.3731
hsa-miR-618	FALSE	21.1856	223.358	1.9924	0.38565	0.976974	0.966351	0	0.03	10	2	745	423	0.2	0.567785
hsa-miR-1260b	FALSE	34.8259	306.043	4.25625	0.43324	0.958611	0.990735	0	0	645	27	3637	6103	0.0418605	1.67803
hsa-miR-1260a	FALSE	25.6211	246.74	6.35314	1.07734	0.932315	0.961268	0	0	395	21	48	32	0.0531646	0.666667
hsa-miR-720	FALSE	32.3901	183.446	0.374883	0.245514	0.309715	0.277413	0	0	156	9	8	8	0.0576923	1
hsa-miR-1304-3p	FALSE	102.518	149.165	0.611221	0.628592	0.946865	0.937585	0	0	675	530	30	5	0.785185	0.166667
hsa-miR-548e	FALSE	124.111	132.622	0.500569	0.592438	0.926084	0.883135	0	0	21	43	306	190	2.04762	0.620915
hsa-miR-548k	FALSE	110.508	102.555	0.519064	0.502352	0.954895	0.952105	0	0	141	145	2637	2608	1.02837	0.989003
hsa-miR-3158-3p	FALSE	41.1732	61.9028	0.624695	0.652882	0.920606	0.902368	0	0	65	45	12003	9425	0.692308	0.78522
hsa-miR-625-3p	FALSE	43.5578	61.0079	2.37616	1.64062	0.693882	0.789496	0	0	774	428	633148	286279	0.552972	0.452152
hsa-miR-3152-5p	FALSE	17.0321	47.3434	0.13602	0.275697	0.802372	0.717469	0	0			677	326	#DIV/0!	0.481536
hsa-miR-151b	FALSE	28.5362	46.6376	2.65178	2.30646	0.921478	0.924561	0	0	2	8	10	6	4	0.6
hsa-miR-548o-3p	FALSE	39.1832	43.8912	0.505848	0.750085	0.983329	0.997653	0	0	79	23	4712	6096	0.291139	1.29372
hsa-miR-378c	FALSE	64.2771	40.3686	0.723517	0.926555	0.956937	0.965391	0	0	212	241	27	11	1.13679	0.407407
hsa-miR-548h-5p	FALSE	20.114	35.9255	1.17437	0.663073	0.979339	0.904971	0	0	20	41	13878	5239	2.05	0.377504
hsa-miR-1305	FALSE	17.9436	38.7727	0.221543	0.2232	0.703143	0.681304	0	0	36	39	73620	50594	1.08333	0.687232
hsa-miR-1226-3p	FALSE	36.8596	37.2138	4.2844	3.24946	0.965789	0.967056	0	0	680	444	243	176	0.652941	0.72428
hsa-miR-3605-3p	FALSE	28.8253	29.4311	3.1994	2.89531	0.680079	0.619017	0	0	132	121	932	560	0.916667	0.600858
hsa-miR-3940-3p	FALSE	18.4504	29.5727	4.22309	2.23241	0.872283	0.913107	0.71	0	23	13	57	33	0.565217	0.578947
hsa-miR-548j	FALSE	25.8251	24.2079	0.967828	0.532377	0.602517	0.554122	0	0	58	130	551	745	2.24138	1.35209
hsa-miR-5690	FALSE	9.10276	19.6734	0.200148	0.432854	0.957753	0.94789	0	0	78	43	960	610	0.551282	0.635417
hsa-miR-548l	FALSE	10.8341	17.5077	1.57728	0.988002	0.986842	0.994709	1.2	0	3	10	1567	694	3.33333	0.442884
hsa-miR-548s	FALSE	49.4053	21.1248	0.644582	0.834323	0.711461	0.702437	0	0			59	19	#DIV/0!	0.322034
hsa-miR-4775	FALSE	10.7389	19.4531	0.378833	0.153232	0.963415	0.919826	0	0	3	12	24739	11100	4	0.448684
hsa-miR-3912	FALSE	18.5831	14.543	0.118089	0.289366	0.862753	0.82443	2.13	0	10	21			2.1	#DIV/0!
hsa-miR-378d	FALSE	26.4102	15.0331	1.46811	1.20144	0.94989	0.953357	0.5	0	47	67	7150	6772	1.42553	0.947133
hsa-miR-548n	FALSE	7.03799	12.9269	0.49658	0.8806	0.20098	0.288099	0	0	3	13	5	10	4.33333	2
hsa-miR-5001-3p	FALSE	14.7528	12.6531	0.410859	0.311798	0.93553	0.89583	0.88	0	48	50	32882	16607	1.04167	0.505048
hsa-miR-1262	FALSE	10.756	11.2463	2.57627	1.04714	0.637063	0.503137	0	0	34	46	319	365	1.35294	1.1442
hsa-miR-23c	FALSE	11.5451	12.6528	3.16685	4.79261	0.907867	0.892027	0	0	19	12	980	409	0.631579	0.417347
hsa-miR-4659a-3p	FALSE	11.3138	11.2373	0.42916	0.226254	0.620066	0.589434	0	0	32	20	56	15	0.625	0.267857
hsa-miR-4707-5p	FALSE	3.77238	10.5863	3.03714	3.78449	0.970588	0.946764	0	0	2	6	2	5	3	2.5
hsa-miR-1284	FALSE	1.97975	10.1133	1.73803	1.37837	0.833333	0.746763	0	0			146	56	#DIV/0!	0.383562
hsa-miR-1468	FALSE	11.4976	10.3494	0.500035	0.64932	0.959848	0.962657	0	0	48	33			0.6875	#DIV/0!
hsa-miR-3176	FALSE	14.2358	9.97277	1.17711	0.808781	0.938095	0.922427	0	0	280	139	455	145	0.496429	0.318681
hsa-miR-3661	FALSE	3.26895	8.6803	1.1274	1.88676	0.878205	0.898102	4	0	14	15	58	49	1.07143	0.844828
hsa-miR-1255a	FALSE	12.8343	8.43755	0.944472	1.75337	0.959184	0.925926	0	0	40	102	155	372	2.55	2.4
hsa-miR-2682-5p	FALSE	6.01406	10.4065	0.203147	0.494611	0.761364	0.604132	0	0	9	2	6393	2646	0.222222	0.41389
hsa-miR-3177-3p	FALSE	6.99029	8.9327	8.07347	5.87567	0.930827	0.914235	0	0			13	4	#DIV/0!	0.307692
hsa-miR-5582-3p	FALSE	9.48033	8.96449	0.483145	0.322736	0.376082	0.238623	0	0	1	6	21	3	6	0.142857
hsa-miR-3129-3p	FALSE	2.13623	9.5366	1.86218	3.98816	0.375	0.49744	0	0	5	2	263	115	0.4	0.437262
hsa-miR-548a-3p	FALSE	12.7017	6.48286	0.511258	0.297519	0.904421	0.824537	1.05	0	161	201	308	521	1.24845	1.69156
hsa-miR-3688-3p	FALSE	6.96652	7.9327	0.920534	0.23209	0.834052	0.758965	0	0	28	32	88	130	1.14286	1.47727
hsa-miR-5010-3p	FALSE	17.4571	8.03497	1.34634	1.80364	0.93716	0.926587	0	0	14	21	113	77	1.5	0.681416
hsa-miR-4473	FALSE	2.90159	8.59156	0.458382	0.306131	0.564103	0.409209	0	0			191	97	#DIV/0!	0.507853
hsa-miR-3935	FALSE	45.8467	7.24894	1.23067	1.48176	0.877219	0.913866	0	0	288	290			1.00694	#DIV/0!
hsa-miR-378i	FALSE	8.77958	7.66101	3.45789	3.22259	0.93984	0.916925	0	0	51	50	52	49	0.980392	0.942308
hsa-miR-4636	FALSE	6.6502	8.57319	0.234102	0.998217	0.9	0.916084	0	0			75	78	#DIV/0!	1.04
hsa-miR-4662a-5p	FALSE	52.0005	6.29403	0.411581	0.445738	0.954609	1	0.25	0	50	62	5000	7277	1.24	1.4554
hsa-miR-4676-3p	FALSE	4.83029	6.75455	0.350527	0.33747	0.426471	0.502312	0	0	23	24	414	266	1.04348	0.642512
hsa-miR-1179	FALSE	2.29272	6.33649	0.347606	0.235212	0.65	0.857843	0	0	2	19	28	17	9.5	0.607143
hsa-miR-3074-5p	FALSE	4.05473	6.34374	1.1451	0.646876	0.447917	0.384127	0	0	18	8	5673	2199	0.444444	0.387626
hsa-miR-4717-3p	FALSE	1.57155	5.55848	1.3656	1.25629	0.5	0.565705	0	0	14	3	53	55	0.214286	1.03774
hsa-miR-1250	FALSE	0.4082	5.74546	#DIV/0!	0.274667	0.666667	0.963938	0	0			31	16	#DIV/0!	0.516129
hsa-miR-636	FALSE	6.02761	5.17279	1.49609	0.762686	0.885101	0.962848	4.26	0	55	52	7	8	0.945455	1.14286
hsa-miR-1275	FALSE	25.2296	4.01738	0.135681	0.240054	0.554868	0.650397	0	0	22	43			1.95455	#DIV/0!
hsa-miR-1976	FALSE	5.93238	4.44978	3.74962	1.28066	0.354911	0.349206	0	0	102	46	7	12	0.45098	1.71429
hsa-miR-1227	FALSE	5.29289	4.66211	4.51317	3.97966	0.982143	0.943355	2.44	0	11	7	12	9	0.636364	0.75
hsa-miR-627	FALSE	7.18426	2.78286	0.176417	0.567074	0.695724	0.757576	0	0	70	89			1.27143	#DIV/0!
hsa-miR-570-3p	FALSE	5.17389	2.69286	0.143244	0.748811	0.923077	0.883333	0	0	38	39	8	10	1.02632	1.25
hsa-miR-644b-3p	FALSE	5.44937	2.3515	0.232772	0.149133	0.543269	0.883333	23.81	0	7	223			31.8571	#DIV/0!
hsa-miR-548ao-3p	FALSE	5.27247	0.460749	0.576426	0.380561	0.892424	1	0	0			6	5	#DIV/0!	0.833333
hsa-miR-548p	FALSE	2.64987	5.12907	1.10944	3.35824	0.703297	0.725455	0				9	2	#DIV/0!	0.222222
	85
